# The transcriptome of playfulness is sex-biased in the juvenile rat medial amygdala: a role for inhibitory neurons

**DOI:** 10.1101/2024.09.11.612456

**Authors:** Ashley E. Marquardt, Mahashweta Basu, Jonathan W. VanRyzin, Seth A. Ament, Margaret M. McCarthy

## Abstract

Social play is a dynamic behavior known to be sexually differentiated; in most species, males play more than females, a sex difference driven in large part by the medial amygdala (MeA). Despite the well-conserved nature of this sex difference and the importance of social play for appropriate maturation of brain and behavior, the full mechanism establishing the sex bias in play is unknown. Here, we explore “the transcriptome of playfulness” in the juvenile rat MeA, assessing differences in gene expression between high- and low-playing animals of both sexes via bulk RNA-sequencing. Using weighted gene co-expression network analysis (WGCNA) to identify gene modules combined with analysis of differentially expressed genes (DEGs), we demonstrate that the transcriptomic profile in the juvenile rat MeA associated with playfulness is largely distinct in males compared to females. Of the 13 play-associated WGCNA networks identified, only two were associated with play in both sexes, and very few DEGs associated with playfulness were shared between males and females. Data from our parallel single-cell RNA-sequencing experiments using amygdala samples from newborn male and female rats suggests that inhibitory neurons drive this sex difference, as the majority of sex-biased DEGs in the neonatal amygdala are enriched within this population. Supporting this notion, we demonstrate that inhibitory neurons comprise the majority of play-active cells in the juvenile MeA, with males having a greater number of play-active cells than females, of which a larger proportion are GABAergic. Through integrative bioinformatic analyses, we further explore the expression, function, and cell-type specificity of key play-associated modules and the regulator “hub genes” predicted to drive them, providing valuable insight into the sex-biased mechanisms underlying this fundamental social behavior.
