## Supplementary material for "The transcriptome of playfulness is sex-biased in the juvenile rat medial amygdala: a role for inhibitory neurons": Table S2

### Sheet: Sheet1
Module ID	# genes	Top 5 predicted hub genes	Top 3 significant GO terms (molecular function) & FDR-adjusted pval	Module Type	P.Value_sex	P.Value_male_play	P.Value_Total_in_males	P.Value_female_play	P.Value_Total_in_females
bM1	688	Neto1, Map4k3, Prkca, Dgkb, Slit2	cation binding (p=1.2E-07); metal ion binding (p=4.2E-07); identical protein binding (p=1.9E-06)	Female Play	0.98	0.22	0.85	0.0039	0.014
bM2	561	Ap1s1, Mea1, Nme1, Anapc5, Necab2	structural constituent of ribosome (p=3.3E-16); structural molecule activity (p=3.0E-08); RRNA binding (p=3.0E-08)	Male Play	0.14	0.00099	0.033	0.054	0.074
bM3	306	Klhdc8a, Rprm, Hcn4, Ap1s2, Sema3a	protein kinase activity (p=0.02); protein serine/threonine kinase activity (p=0.02); phosphotransferase activity alcohol group as acceptor (p=0.02)	Female Play	0.2	0.32	0.79	0.0041	0.0044
bM4	270	Homer3, Heg1, Luzp1, Fgfr1, Sgpp2	GTPase regulator activity (p=2.1E-04); nucleoside-triphosphatase regulator activity (p=2.1E-04); enzyme binding (p=4.4E-04)	Play: both sexes	0.35	0.0015	0.03	0.054	0.022
bM5	248	Ro60, Tpr, Med13, Ranbp2, Nufip2	catalytic activity acting on a protein (p=3.6E-07); enzyme binding (p=6.2E-06); cation binding (p=8.9E-06)	Male Play	0.52	0.0044	0.092	0.35	0.31
bM6	147	Cobl, Rnpep, Mgat5b, Arpp21, Ctxn1	GTPase activator activity (p=0.001); GTPase regulator activity (p=0.001); nucleoside-triphosphatase regulator activity (p=0.001)	Female Play	0.031	0.087	0.38	0.051	0.0095
bM7	116	Galnt7, LOC684797, Gas6, Fam107b, Fgfr2	general transcription initiation factor activity (p=0.02); GTPase regulator activity (p=0.03); nucleoside-triphosphatase regulator activity (p=0.03)	Play: both sexes	0.017	0.034	0.22	0.28	0.033
bM8	107	Mobp2, Ugt8, Cnp, Tmem88b, Ermn	phosphoric diester hydrolase activity (p=0.03); glycerophosphodiester phosphodiesterase activity (p=0.03); tubulin binding (p=0.03)	Female Play	0.36	0.64	0.96	0.084	0.0022
bM9	103	Traf2, Rrp1b, P4hb, Marveld2, Vezf1	n/a	Sex only	0.0017	0.13	0.29	0.97	0.3
bM10	100	Mospd2, Slc4a2, Steap1, Pon1, Glycam1	identical protein binding (p=0.01); organic acid transmembrane transporter activity (p=0.03); ammonium transporter activity (p=0.03)	Sex only	0.012	0.22	0.55	0.69	0.31
bM11	88	Pea15, Vip, AABR07016841.1, Hebp1, Stx1a	n/a	Male Play	0.032	0.0028	0.032	0.78	0.38
bM12	78	Mak, Wdr78, Cfap300, Tmem123, Cfap126	n/a	Sex only	0.0058	0.84	0.91	0.97	0.65
bM13	75	Akr1c14, Vamp5, Thbd, Slc13a3, Aebp1	metallocarboxypeptidase activity (p=0.007); collagen binding (p=0.007); exopeptidase activity (p=0.01)	Female Play	0.45	0.67	0.34	0.054	0.0028
bM14	66	Hectd4, Spen, Ncor2, Atg2a, Setd1b	histone methyltransferase activity (p=0.002); nucleic acid binding (p=0.009); chromatin binding (p=0.009)	Male Play	0.23	0.0011	0.013	0.72	0.28
bM15	64	Plch1, Gtf2ird1, Ripk4, Ptpn18, Klhdc8b	n/a	Sex only	0.022	0.35	0.42	0.054	0.13
bM16	64	Ttbk1, Synj2, Pacsin1, Cdc42bpb, Sptan1	cytoskeletal protein binding (p=9.3E-06); RNA polymerase III type 1 promoter sequence-specific DNA binding (p=0.001); TFIIIC-class transcription factor complex binding (p=0.001)	Sex only	0.0012	0.27	0.63	0.97	0.44
bM17	47	Mmp14, Dab2, Cdkn1c, Esm1, Bst2	cytokine binding (p=0.001); protein C-terminus binding (p=0.005); integrin binding (p=0.008)	Sex only	0.0067	0.17	0.25	0.67	0.4
bM18	30	Glul, Plpp3, Rapgef3, Apoe, Inpp5d	anion binding (p=0.04)	Sex only	0.00057	0.47	0.61	0.66	0.8
bM19	29	Tmem132d, Rnf150, Pip4k2b, Zfp831, Sstr1	n/a	Female Play	0.0089	0.99	0.98	0.18	0.013
bM20	29	Dock3, Myh10, Dgki, Ntn1, Nos1	potassium ion transmembrane transporter activity (p=0.003); inward rectifier potassium channel activity (p=0.009); cation channel activity (p=0.009)	Female Play	0.029	0.16	0.17	0.046	0.0072
bM21	24	AC239701.4, Uty, AC239701.1, Eif2s3y, Ddx3	n/a	Sex only	8.7e-09	0.65	0.99	0.82	0.74
bM22	21	Eif2s3, AABR07039356.2, Kdm6a, Pbdc1, Eif2s3	RNA stem-loop binding (p=0.005); ferroxidase activity (p=0.049); oxidoreductase activity (p=0.049)	Sex only	4.4e-08	0.77	0.9	0.87	0.88
