## Supplementary material for "The transcriptome of playfulness is sex-biased in the juvenile rat medial amygdala: a role for inhibitory neurons": Table S8

### Sheet: Sheet1
scModule	bulkModules	#comm genes	p-value	Common genes
scM0	bM0	1	0.074	Mt-nd3
scM0	bM1	1	0.353	Map4
scM1	bM0	8	0.991	Pdcd6,Gtf2h2,Cwc27,C8g,Ccnk,Itgae,Mt3,RGD1563482
scM1	bM1	84	0.259	Kctd15,Bag3,Htra1,Hnrnpul2,Abhd17b,Hectd2,Cyp7b1,Gyg1,Rit1,Acp6,Dbt,Pdlim5,Gtf2b,Tes,Tspan12,Ing3,Tmem229a,Dennd2a,Tril,Spr,Ccnd2,Tanc1,Gca,Pdk1,Zfp106,Acss2,Zhx3,Znfx1,Lactb2,Plekhf2,Ubap1,Nr4a3,Raver2,Eps15,Kdm5c,Wwc3,Mid1,Hccs,Gpm6b,Lonrf3,Slc25a5,RGD1564541,Rhob,Eapp,Suox,Dgka,Tmcc3,RGD1307947,Trps1,Aasdhppt,Pigy,Bmper,Rdx,RGD1305464,Myo6,Prss35,Fem1a,Arid5a,Osgepl1,Hibch,Nab1,Als2,Fastkd2,Gr…
scM1	bM2	42	1	Acat2,Apoc1,Smg9,Erf,Ltbp4,Blvrb,Faap24,Mfge8,Asrgl1,Nr2f1,Gstm7,Gtpbp10,Bhlhe40,RGD1309730,Acss1,Nkain4,Echdc2,Heyl,LOC681282,Tst,Dzip1l,Maip1,Ramp1,RGD1562136,Rab31,Nudt9,Dbi,Eme2,Trim41,Acsf2,Rdm1,Rabggta,Lyrm4,Nwd1,Kxd1,Upf3a,N6amt1,Znrd1,Ehmt2,Snapc2,Abhd11,Sdsl
scM1	bM3	20	1	Dyrk1b,LOC691143,Hsd3b7,Tut1,Adgrv1,Mccc1,Abhd18,Krit1,Zfp467,Igsf1,Adcy8,Npff,Dvl2,Tob1,Peli2,Cdk20,Phf2,Id4,Zbtb9,Pde9a
scM1	bM4	41	0.016	Reps1,Zfp574,Gys1,Arpin,Rab38,Gprc5b,Tjp2,Ubtd1,Golim4,Rnf115,Ahcyl1,Ahcyl2,Creb5,Kbtbd2,Depdc7,Mavs,Nfia,Phactr4,Chst7,Susd6,Itga7,Zbtb7a,Appl2,Laptm4b,Tob2,Cyp2d4,Mocs1,Polm,Adora1,Slc9a3r1,Grin2c,Vcl,Scara3,Btd,Zfp617,Ss18,Megf10,Pdp2,Amfr,Hsd17b8,Specc1l
scM1	bM5	48	0	Lats1,Riok2,Nup98,Parva,Copb1,Ddb1,Smc5,Ide,Dnmbp,Cdk7,Golph3,Tiparp,Lrba,Notch2,Kmt2c,Zfp800,Smarcad1,Tmf1,Ppp4r2,Usp8,Lypla1,Dennd4c,Med14,Apool,Hcfc1,Thada,Ppm1b,Dnmt3a,Trip11,Tmtc3,Frs2,Arid2,Zw10,Senp6,Stk17b,Cnot6,Prpf8,Med13,Helz,Nup153,Fat1,Gabpa,Zfp24,Ammecr1l,Cnot1,Trim26,N4bp2l2,Ep400
scM1	bM6	7	0.999	Klf4,Rgs12,Adora2b,Csgalnact1,Tacc1,Igsf11,Cables1
scM1	bM7	26	0.001	Ezr,Myh14,Gtf3c1,Fgfr2,Fam53b,Dock1,Ltbp3,Arhgef26,Veph1,Cnn3,Cryz,Hnrnpf,Kiz,Manea,Cpt2,Prdm16,Gtf2a1,Slc38a3,Nudt12,Mpg,Sat2,Kif1c,Hexim1,Lrp10,Kctd9,Taf6
scM1	bM8	13	0.477	Acat2l1,Sirt2,Abcd3,Pon2,Hsdl2,Agtrap,Prrg1,Gamt,Eef1d,Xrcc6,Rchy1,Tns3,Chst3
scM1	bM9	26	0	Zfp787,Fxyd1,Hps6,Krcc1,Traf2,Nacc2,Wdsub1,Rprd1b,Lama5,Tmem38b,Whrn,Prdx1,Syap1,Fbxo33,Hif1a,Cox16,Zfp386,Mlh1,Gulp1,Sepsecs,Pex13,Dhrs11,Arsg,Usp6nl,Smim19,Cnpy4
scM1	bM10	10	0.248	Scgb1c1,Pbxip1,Slc4a2,Mdfic,Mdk,Ccnc,Spata6,Enpp2,Nt5dc2,Unc119b
scM1	bM11	7	0.98	Mus81,Ddb2,Rgs20,Efhd2,Pea15,Wdr24,Strada
scM1	bM12	10	0.537	Tsku,Ccs,Slc50a1,C1galt1,Cd9,Pltp,Ltbp1,Cd320,Rps27l,Ccdc102a
scM1	bM13	7	0.365	Tab2,Cpxm1,Slc13a3,Alpl,Atp1a2,Zfp703,Crispld2
scM1	bM14	14	0.02	Zc3h4,Atg2a,Atf7ip,Szt2,Arid1a,Epas1,Zfyve26,Ptpn23,Maml1,Polr2a,Sp2,Scaf4,Cblb,Ncor2
scM1	bM15	9	0.355	Inpp5a,Dpf2,Plch1,Slc25a25,Psmd5,P3h1,Fzd2,Arhgef40,Ccdc68
scM1	bM16	5	0.949	Lrp4,Asap1,Tp53bp2,Usp36,Fasn
scM1	bM17	10	0.14	Tead2,F3,Tcf7l1,Tnfrsf1a,Ube2l6,Pnrc2,Ryk,Igfbp2,Fam117a,Mmp14
scM1	bM18	10	0.002	Hey2,Apoe,Pnpla7,Plpp3,Rftn2,Klhl5,Arap2,Glul,Cbs,Gja1
scM1	bM19	2	0.845	Lrrk2,Stt3b
scM1	bM21	2	0.79	Cep78,Kdm5d
scM1	bM22	2	0.57	Ddx3x,Cyp4f4
scM2	bM0	7	0.865	Mboat7l1,Nxph1,Tmem43,Abcc10,Efnb3,Rfng,Orai2
scM2	bM1	66	0.006	Aig1,Tmem181,Agpat4,LOC100125364,Chst8,Nell1,Gabra5,Crym,Slc1a1,Crtac1,Erlin1,Mfsd1,Adam15,Unc5c,Thsd7a,Tmem106b,Aak1,Iqsec3,Gpr162,Lnpk,Slc30a4,Flrt3,Pcsk2,Fitm2,Wnt4,Porcn,Clcn4,Rnf128,Acsl4,Sptlc2,Sel1l,Dync1h1,Mgat4c,Syt1,Slc35e3,Avpr1a,Rspo2,Amigo2,Panx1,Clmp,Grik4,Islr2,Neo1,Kcnq5,Tmem169,Scg2,Slc16a14,Fam174a,Tmem200c,Kit,Stim2,Slit2,Cyb5r1,Kcnh1,Gria1,Mmd,Ramp2,Nptx1,Comtd1,Slc4a7,Pcdh20,…
scM2	bM2	43	0.871	Nat14,Catsperg,Cln3,Nrxn2,Mfsd13a,Dpm2,St6galnac6,Slc2a8,Lrrc4c,Blcap,Zmym1,Tmem39b,Ajap1,Slc25a14,Ttc27,Rtn1,Galnt16,Vezt,Ly6h,Dgat1,Faim2,Ntm,Alg9,Dlk2,Dsel,Lypd1,Creg1,Alg1,Rab26,Rnf167,Rac3,Gpr180,Tusc3,Slc38a7,Wdr83os,Pla2g15,Galns,Arv1,Neu1,Lrrtm3,Slc35f1,Tpst1,Slc15a4
scM2	bM3	33	0.015	Alg8,Stim1,Ehbp1l1,Tmem109,Sorcs1,Atp6ap1l,Cdh18,Adgrl2,Sema4f,Pianp,Lamp5,Ntsr1,Efnb1,Crim1,Zdhhc22,Trhr,Hcn4,Glce,Tmed3,Pcdh7,Wfs1,Tmed4,Cdh7,Atp2b4,Nsg2,Rnf145,Tmem132e,Xkr6,Atp13a1,Syt4,Kcnk1,Sun1,Pdgfa
scM2	bM4	16	0.813	Slc8a2,Scn1b,Kcnc3,Kcnc1,Reln,Itpr1,Atp2b2,Lrp8,LOC100294508,Nrxn3,Aplp2,Tapt1,Cntn2,Slc43a2,Slc39a14,Hapln4
scM2	bM5	12	0.946	Igf2r,Vldlr,Minpp1,Cnnm2,Dram2,Phtf2,Icmt,Atp2b3,Cntn1,Slc11a2,Lpgat1,Calr
scM2	bM6	20	0.005	Tmem200a,Pde2a,Asphd1,Gpr150,Gpr85,Rnf103,Lrrtm4,Sirpa,Gria3,Cyp46a1,Ptprn2,Slc4a3,Parm1,B4galt3,Mgat5b,Rgs14,Camk4,Hbegf,Cx3cl1,Cdh13
scM2	bM7	6	0.912	Abca2,Pdia3,Sidt2,Pigs,Gas6,Tbc1d9
scM2	bM8	4	0.965	Gdpd5,Pgap2,Gpr37,Aatk
scM2	bM9	8	0.609	Cisd2,Tgoln2,Bsg,Slc38a1,Elovl4,Degs1,P4hb,RGD1562726
scM2	bM10	5	0.57	Hspa5,Atp11c,Mgat2,Psap,Tmed2
scM2	bM11	4	0.968	B4galnt4,B4galt2,Ptpru,Slc6a7
scM2	bM12	6	0.61	Spint2,Kdelr1,Pdia4,Sulf1,Creld2,Tymp
scM2	bM13	1	0.981	Coch
scM2	bM14	2	0.971	Megf8,Tmem201
scM2	bM15	6	0.359	Mest,Hm13,Pigt,Tmem215,RGD1310352,Pnoc
scM2	bM16	11	0.016	Galnt18,Ntng1,Plxna1,Cacna1b,Grin1,Kcna4,Clstn1,Ncam1,Map2,Pi4ka,Cacna1a
scM2	bM19	3	0.315	Slc17a5,Robo2,Rnf150
scM2	bM20	1	0.709	Ptprd
scM2	bM21	1	0.844	Cldn9
scM2	bM22	1	0.709	Nemp2
scM3	bM0	7	0.529	Zfp28,Ssbp2,Rpusd2,Polr1e,LOC103690317,Fgd3,Hmgxb4
scM3	bM1	45	0.041	Rnf146,Apba2,Mef2a,Cd2bp2,Cdc37l1,Ptx3,Ubap2l,Gatad2b,Kyat3,St6galnac3,Armc10,Trnt1,Kcna1,Zfp385b,Rrs1,Pcmtd1,Armcx3,Fam98a,Spast,Zfp955a,RGD1565498,Srgap1,Khdrbs3,Mon1a,Camsap2,Rasal2,Pdpk1,Trim35,Bnip3l,Ippk,Epha3,Itsn1,Zbtb20,Map3k13,Pik3c3,Cep120,Csnk1g3,Zfp608,Rnmt,Dcc,Dync1li2,Siah1,RGD1308706,Dhodh,Hsf2
scM3	bM2	49	0.004	Ppil4,Egln2,LOC100910046,Fv1,Nr2f2,Mapk1ip1,Tssc4,Rwdd3,Pus7,Mterf1,Zfp637,Zfp248,Ing4,Ppig,Rtf1,Esf1,Bfsp1,Rnf114,Pdp1,Thap3,Rrp7a,Atrip,Tbc1d8,Dusp12,Usp21,Usf1,Rrp15,Zfp879,Zfp39,Cenpv,Eral1,Nle1,Mettl3,Zc3h13,Abt1,Arglu1,Ccdc112,Srfbp1,Tk2,Dus2,Slc7a6os,Nob1,Zfp90,Spire2,LOC102549726,Wdr46,Cox19,Vps37d,LOC108348323
scM3	bM3	13	0.84	Lysmd3,Fnbp1l,Epc2,Ypel4,Ofd1,Rcor1,Tatdn1,Prdm10,Nprl2,Nicn1,Khdrbs2,Rbm24,Asxl3
scM3	bM4	11	0.806	Zfp260,Tet3,Eif4e3,Mfap1a,Foxn3,Tfdp2,Klf7,LOC100911576,Rem2,Rnf182,Sh3bp5
scM3	bM5	15	0.243	Ccdc186,Mynn,Trim33,Bicd1,Gapvd1,Orc4,Rragd,Prkaa2,Mtss1,Creb1,Pcgf3,Bod1l1,Zmym2,Nsd1,Cdk13
scM3	bM6	6	0.815	Zfp583,Zbtb8a,Mycn,Angel2,Micu2,Rap2a
scM3	bM7	1	0.999	Slain2
scM3	bM8	3	0.928	Ntmt1,Secisbp2l,Nop56
scM3	bM9	1	0.998	Pim3
scM3	bM10	2	0.88	Odc1,Camk1g
scM3	bM11	5	0.681	Ccdc106,Gtdc1,Cdk17,Noa1,Zbtb22
scM3	bM12	2	0.945	Igfbpl1,Arf4
scM3	bM14	6	0.147	Klf13,Kmt2e,Brd4,Bcl9l,Zfyve28,Ulk1
scM3	bM16	4	0.547	Fbxw7,Zfp711,Pex6,Sptbn1
scM3	bM17	1	0.962	Gtf3c2
scM3	bM18	2	0.524	Wdr41,Mafg
scM3	bM19	2	0.412	Pex5l,Pip4k2b
scM3	bM20	4	0.006	Fam160a2,Dgki,Trim44,Glmn
scM3	bM21	2	0.352	Btg1,Poc1b
scM4	bM0	12	0.005	Ttc9c,LOC100912538,Gstcd,Surf6,Mapre1,Rars2,Nfyc,Pak1ip1,Lsm1,Eif1a,Srsf3,Rwdd1
scM4	bM1	28	0.449	Mphosph10,Eif3c,Polr2g,Impa1,Lsm8,LOC100912604,Mettl5,Mettl15,Ndufaf4,Zfp189,Utp11,Eif1ax,Ifrd1,Traf3,Brf1,Actr6,Pphln1,Pygo1,Mrps22,Azi2,Rnf2,Erich1,Tfg,Csnk1a1,Ciapin1,Bag6,Ddx21,Chfr
scM4	bM2	48	0	U2af1l4,Pdcd2l,Ilf2,Vps45,Bcas2,Larp7,Cbx3,Cnbp,Ruvbl1,Ssna1,Hypk,Rae1,Arfrp1,Tgs1,Ppih,Sf3a3,Dnajc11,Pin4,LOC314140,Fcf1,Ptges3,Thop1,Nol12,Rsl24d1,Exosc7,Nop58,Wdr12,Mrps18c,Adprm,Slc25a11,Nsrp1,Dnajc7,Hdac5,Fam32a,Mrpl34,Ddx49,Hpf1,Ing2,Commd10,Tcof1,Katnb1,Gnpat,Gnl1,Pknox1,Snrpd3,Pop7,Denr,Anapc7
scM4	bM3	11	0.703	Hirip3,Stn1,Naa10,Ankrd24,Lrrc14,Hnrnpdl,Mrm3,Polb,Wdr33,Hdac2,Psmg3
scM4	bM4	7	0.902	Ewsr1,Copg2,Stau1,Txnrd1,Cerk,Pex19,Ppp1cc
scM4	bM5	6	0.92	Rbm14,Gmps,Papola,Chordc1,Arcn1,Fbxl5
scM4	bM6	4	0.863	Brix1,Ssrp1,Arhgap1,Rnpep
scM4	bM7	1	0.994	Snapc3
scM4	bM8	1	0.988	Usb1
scM4	bM9	1	0.991	Med20
scM4	bM11	7	0.136	Trub1,Flad1,Zc3h15,Mtg2,Sumo4,Psmg4,Rbm34
scM4	bM13	1	0.875	Fam160b1
scM4	bM14	1	0.943	Eif4ebp2
scM4	bM15	2	0.75	Txlna,Dkc1
scM4	bM16	1	0.953	Homer2
scM4	bM17	2	0.699	Alkbh5,Cggbp1
scM4	bM18	1	0.744	Eif5b
scM4	bM19	2	0.288	Tubgcp2,Eftud2
scM4	bM21	1	0.622	Eif2s3y
scM4	bM22	1	0.476	Pbdc1
scM5	bM0	4	0.785	LOC690035,Cpsf1,Ddx10,Tln2
scM5	bM1	14	1	Edrf1,Rint1,Phf14,Scn1a,Tbc1d8b,Cebpz,Map4k3,Dgkb,Atg2b,Rnf19a,Phf20l1,Tmem237,Supt6h,Prkca
scM5	bM2	15	0.998	Ccdc9,Slc25a28,Pcgf6,Sfxn4,Drosha,Orc5,Zcchc7,Gskip,Gpt,Qrich1,Pmm2,Ggnbp2,Rock1,Ccar1,Dhx37
scM5	bM3	18	0.068	Supt5h,Polr3e,Magi1,Ift122,Plekha5,Sec16a,Anks6,Rnaseh1,Pcsk7,Man2c1,Nbeal2,Zbtb49,Rps6kc1,Pkd1,Zfp354a,Rnf31,Hic2,Cit
scM5	bM4	12	0.344	Sipa1l3,Numa1,Chd4,Eif4g3,Daam1,Mroh1,Srpra,Inpp1,Dgkd,Kdm6b,Fbxl20,Atxn2
scM5	bM5	30	0	Herc2,Vps13a,Noc3l,Tsc22d2,Nup205,Mical3,Arfgef2,Sos1,Smc6,Cbll1,Btbd7,Itgb8,Baz2a,Zfc3h1,Phf20l1,Ep300,Kmt2a,Cul5,Setd2,Zfp318,Dst,Nckap5,Tpr,Cdk12,Bptf,Kat6a,Usp25,Map3k2,N4bp1,Ranbp2
scM5	bM6	6	0.578	Brd9,Jazf1,Cul9,Zmynd11,Zdhhc8,Vars2
scM5	bM7	4	0.751	Usp19,Psme4,Swt1,Pwwp2a
scM5	bM8	1	0.989	Map4k4
scM5	bM9	1	0.992	Rrp1b
scM5	bM10	1	0.942	Zfp566
scM5	bM11	5	0.448	Mzf1,Elac2,Mettl23,Pkn1,Trafd1
scM5	bM13	1	0.879	Lins1
scM5	bM14	12	0	Ubr4,Spen,Rere,Kmt2d,Dip2b,Srrm2,Zswim8,Dcp1a,Upf1,Dhx38,Zc3h18,Cabin1
scM5	bM15	2	0.758	Upf2,Gtf2ird1
scM5	bM16	6	0.073	Polr1a,Unc13b,Prdm2,Ylpm1,Rptor,Atxn1
scM5	bM18	1	0.749	Rapgef3
scM5	bM20	4	0.002	Inpp5b,Hcfc2,Rab11fip4,Mllt6
scM5	bM21	1	0.627	Ddx3
scM5	bM22	3	0.022	Kdm6a,Mphosph8,Gcdh
scM6	bM0	7	0.39	Vasp,Il18,Mapkapk3,LOC100362751,Mylip,Pkib,Rasa4
scM6	bM1	23	0.967	Cyfip1,Akap13,Swap70,Il4r,Dtx4,Acsl5,Hps3,Il6r,Sh3glb1,Edem1,Wnk1,Rspo1,Dynlt3,Dock11,Eif2ak2,Socs2,Snx1,Sec31a,Traf3ip3,Lgals8,RT1-CE5,Vps26a,Pxn
scM6	bM2	22	0.974	Ifngr1,Map4k1,Lpxn,Tmem176b,Card9,Pnrc1,Rac2,Bin2,Gpr84,Ccr5,Adgre1,Plek,Ltc4s,Afmid,Tifab,Ninj1,Abcc5,Snx20,Flot1,Pbx2,Ncf1,Oasl2
scM6	bM3	10	0.918	Nfkbid,Scyl1,Mov10,St3gal1,Sh3bp1,Rapgef6,Mfsd11,Prkcd,Ets2,LOC498154
scM6	bM4	16	0.126	LOC690000,Dusp5,Irak2,Rassf4,Dgkz,Tln1,Bcor,Arf6,Elk3,Rab3ip,Srgap2,Smarcd2,Homer3,Gatad2a,Nrros,RT1-N3
scM6	bM5	8	0.863	Ap3b1,Hltf,Elmsan1,Ireb2,Hdlbp,Mdm4,Zfp652,Wapl
scM6	bM6	7	0.546	Ppm1k,Nuak1,Nfam1,Trerf1,Klf6,Nrip1,Egr2
scM6	bM7	10	0.054	Ppfibp2,Arhgap17,Nnt,Dap,Vav3,Cul4b,Adipor1,Fam107b,Comt,Dnase2
scM6	bM8	5	0.55	Relt,Coro1b,Lyn,Pus7l,Evi2a
scM6	bM9	6	0.418	Prcp,Tmem243,Oma1,Tep1,Rab20,Cd164
scM6	bM10	6	0.084	Ctsc,Nfkb1,Mitf,Mospd2,Plvap,Sdf2l1
scM6	bM11	2	0.965	Hebp1,Limd2
scM6	bM12	8	0.037	Cebpg,Tmem179b,Car2,Tspo,Tf,Lgals3,Psme1,Herpud1
scM6	bM13	7	0.006	Ch25h,Ada,Renbp,Rin3,Sla,Wdr81,Dcxr
scM6	bM14	2	0.838	Spty2d1,Wasf2
scM6	bM15	6	0.077	Gbp2,Tmem268,Ptpn18,Ikbkb,Psmb9,Tapbp
scM6	bM17	9	0.001	Dab2,Plagl2,Baz1a,Dnaaf2,Cmtm6,Cd2ap,Ripk1,Serpinb1a,Bst2
scM6	bM18	2	0.454	Mertk,Inpp5d
scM6	bM19	1	0.721	Rgl1
scM6	bM21	1	0.675	S100a4
scM6	bM22	1	0.527	Heph
scM7	bM0	6	0.785	Stx7,Gad1,Dok5,Elavl4,Arg2,RGD1563962
scM7	bM1	41	0.081	Lysmd4,Nrip3,Shtn1,Map1b,Syt6,Gstm6,Lmo4,Ssx2ip,Ccdc136,Mkrn1,Mturn,Neurod6,Kif5c,Pde1a,Nnat,Otud6b,Necab1,Elavl2,Ctps1,Hpca,Acot9,Mcts1,Fgf13,Dpysl5,Grip1,Baalc,Cib2,Cpne4,Bok,Cplx1,Arpc5,Bpnt1,Gng2,Nefm,Klhl2,Atp6v1a,LOC363337,Pfkl,Ank3,Cd24,Tesc
scM7	bM2	58	0	Zfp667,Hspbp1,Dpf1,Fxyd7,Lin7b,Ankrd13d,Rasgrp2,Ralyl,Fam136a,Chchd6,Lmo3,Fbxw2,Dlx1,Meis2,Ndufaf5,Tcea2,Dctn3,Lck,Camk2n1,Prkcz,Gripap1,LOC103694491,Tceal5,Pdzd4,Klhdc1,Rnf41,Rnd1,Spryd3,Ddx25,Rec114,Alkbh7,Cryga,Cops8,Hes6,Ldb2,Msantd1,C1d,RGD1563962,Smyd2,Chrne,Tubg2,Aarsd1,Sirt5,Eef1e1,Tnnc1,Ocel1,Ssbp4,Dusp26,Nol4,Rit2,MGC116202,Hsbp1,Necab2,Dbndd1,Prr3,Ap1s1,Anapc5,Rita1
scM7	bM3	24	0.014	Dact2,Pafah1b3,Plekha4,Smarca2,Nagk,Coq4,Rprm,Wfdc2,Calb1,Meaf6,Ap1s2,Prkar2b,Crip2,Coq10a,Krt1,Ngef,Klhdc8a,Aloxe3,Wdr37,Lzts1,Rbm11,Sumo3,Ftcd,Amz1
scM7	bM4	2	1	Rgs8,Mpp3
scM7	bM6	17	0.001	Ap3b2,Glrx,Ankrd34a,Vopp1,Klhl23,Ankrd6,Rab3b,Hpcal4,Cbx6,Jakmip1,Cobl,Rgs4,Gng13,Sdr39u1,Dmtn,Cmip,Ctxn1
scM7	bM7	2	0.988	Plcxd3,Ablim3
scM7	bM8	2	0.974	Sh3gl3,Gnas
scM7	bM11	15	0.001	Fbxl19,Sertm1,Tpm3,Gdap1l1,Fkbp1b,Cinp,Zfp706,Cryga,Mtfp1,Cnrip1,Cacnb1,Acta1,Actl6b,Stx1a,Rhof
scM7	bM15	1	0.967	Cdc42ep3
scM7	bM16	4	0.5	Myt1l,Sugp2,Myo16,Pacsin1
scM7	bM19	1	0.747	Atxn7l1
scM8	bM0	2	0.796	Arl6,Diablo
scM8	bM1	6	0.999	Rfk,Nin,Tcp11l2,Ccdc134,Fam72a,Adk
scM8	bM2	5	1	Coq8b,LOC500227,Wdr25,Tctex1d2,Tppp3
scM8	bM3	12	0.037	Pih1d1,Stard10,Oscp1,Rgs6,Usp2,Sik3,Pbx1,Fhod3,Rfx1,Pi16,Fam229b,Lrwd1
scM8	bM4	1	0.998	Bbs10
scM8	bM5	2	0.973	Phf10,Patj
scM8	bM6	3	0.661	Btbd19,Drc3,Smyd4
scM8	bM7	5	0.139	Proser3,Hipk1,Taf4b,Tmem170a,Pex11g
scM8	bM8	3	0.426	Josd2,Tmem138,Cav2
scM8	bM9	2	0.726	Ppp4r3a,Aard
scM8	bM10	6	0.003	Cdr2,Tubb4b,Stk39,Calml4,Msx1,Kcne2
scM8	bM11	1	0.917	Egln3
scM8	bM12	21	0	Akip1,Tmem216,RGD1309139,Wdr78,Adi1,Ppp1r36,Tjp3,Mdm2,Krt8,Tmem123,RGD1311251,Ccpg1os,Nek11,Lztfl1,Efhc1,Rhbdd1,Cfap126,Tmem107,Fam167a,Ccdc113,Rsph10b
scM8	bM15	4	0.056	Hspb6,Enox2,Ccdc88c,Klhdc8b
scM8	bM17	2	0.385	Rhpn2,Parp3
scM8	bM21	2	0.094	Dnajb13,Fkbpl
scM9	bM0	3	0.3	Lig1,Fam111a,Mis18a
scM9	bM1	6	0.953	Mcm8,Smc2,Cdca7l,Lin54,Zfp367,Cdc25c
scM9	bM2	8	0.792	Pradc1,Tdp1,Ubr7,Uhrf1,Tk1,Dnajc9,Rnaseh2a,Cep57l1
scM9	bM3	7	0.164	Wee1,Dhfr,Pask,Mcm6,Brca1,Nup93,Cenpn
scM9	bM4	7	0.08	Smc4,Bub1,Ccne2,E2f2,Top2a,Eri1,Mcm4
scM9	bM5	3	0.686	Usp1,Hmmr,Mdc1
scM9	bM6	2	0.66	Traip,Mdp1
scM9	bM8	4	0.07	Fam83d,Cdc20,Mcm3,Cenpf
scM9	bM9	3	0.231	Ncaph,Spdl1,Reep4
scM9	bM11	2	0.479	Dsn1,Birc5
scM9	bM12	2	0.357	Gtse1,Oard1
scM9	bM15	1	0.629	Rfwd3
scM9	bM17	1	0.592	Ska2
scM9	bM21	2	0.045	Kif11,Mybl2
scM10	bM0	3	0.561	Tm9sf1,Elmod2,Slc12a9
scM10	bM1	18	0.33	Dkk3,Slc35b4,Arl6ip5,Slc6a1,Nsdhl,Mmgt1,Ptdss1,Srebf2,Scarb2,Ubac2,Elovl2,Nxpe3,Lsamp,Dnajc18,Tmem184c,Fzd9,LOC103693015,Atp2a2
scM10	bM2	12	0.834	Spon1,Sigmar1,Tmem53,Chpf,Tmem186,Ghdc,Tmem254,Plpp5,Slc35a5,B4galt4,RGD1562987,LOC103693015
scM10	bM3	6	0.699	Lpcat1,Cldn12,Agrn,Dpagt1,Pxylp1,Ngfr
scM10	bM4	9	0.113	Syt12,Ermp1,Vcan,Kcna2,Tspan9,Dag1,Slc35e4,Wnt5a,Gdf10
scM10	bM5	1	0.996	Eif2ak3
scM10	bM6	5	0.241	Rgma,Adra2a,Ptprf,Exd2,Atp1b2
scM10	bM7	5	0.139	Adck2,Dnajc25,C1galt1c1,Gdf11,Tspan3
scM10	bM8	3	0.426	Cyp51,Npc1,Ddr1
scM10	bM9	5	0.103	Smpd1,Fads1,Sgpp1,Slc37a4,Ern1
scM10	bM10	1	0.786	Slc12a2
scM10	bM11	1	0.917	Drp2
scM10	bM12	1	0.857	Tctn1
scM10	bM14	1	0.794	Lrp1
scM10	bM15	1	0.778	Sec61a1
scM10	bM16	3	0.224	Sema4b,Mdga2,Scap
scM10	bM18	1	0.527	Sorcs2
scM10	bM21	2	0.094	Zdhhc6,Tspan33
scM11	bM0	2	0.802	LOC100363452,LOC100360413
scM11	bM1	6	0.999	Rcl1,Ppp6c,Apip,Eif2s1,Ick,Coro1c
scM11	bM2	56	0	Rps5,Rpl28,Rps11,Rps17,Rpl27a,Rps15a,Bola2,Dctpp1,LOC687780,Eef1g,Pdcd4,Rps23,Nsa2,Dnajc19,Rps3a,Rps27,Rps4x,Rpl12,LOC100362149,Rpl35,Rps21,Gng10,Mrps15,Rpl11,LOC102555453,Rpl36a,Cox7a2l,Rps15,Metap2,Rpl3,Rps25,Mpi,Csk,Rpl4,Rpsa,Rpl36,Rpl37a,Rpl5,LOC108352650,Npm1,Rack1,Rpl26,Rpl23a,LOC102553386,Rpl23,Rps18l1,Rpl15,Mrpl52,Rps24,Cox17,LOC100365839,Nutf2,Rpl10a,Gtf3a,Arpc1a,Rplp0
scM11	bM3	2	0.995	Rps10l1,Eif4b
scM11	bM4	1	1	LOC687780
scM11	bM5	1	0.996	Dis3
scM11	bM8	2	0.702	Tceanc2,Nap1l1
scM11	bM9	2	0.732	LOC684988,Tpt1
scM11	bM11	2	0.71	Chmp3,Arhgap15
scM11	bM15	2	0.441	Rpl13a,Rpl7
scM11	bM16	1	0.819	Coq8a
scM11	bM21	1	0.418	LOC100360491
scM11	bM22	1	0.303	Eif2s3
scM12	bM0	6	0.063	Gem,Rasgrp3,Lrrc8c,Fbxw17,Exoc3l1,Adora2a
scM12	bM1	7	0.996	Exoc6,Tspan18,Gpcpd1,Dusp3,Lats2,Nrp1,Flt1
scM12	bM2	5	1	Rps6ka2,Rasip1,Nthl1,Mafk,Scarb1
scM12	bM3	6	0.686	Magi3,Plxnd1,Mtcl1,Maea,B3gnt2,Abcg1
scM12	bM4	14	0.001	Dab2ip,Luzp1,Lamc1,Slc9a3r2,Ccnjl,Flii,Rflnb,Jup,RGD1308117,Ggact,Dlc1,Col4a1,Heg1,Stard4
scM12	bM5	4	0.772	Ubr1,Myo1b,Bmpr2,C2cd2
scM12	bM6	2	0.853	Far2,Rgs2
scM12	bM7	5	0.133	Cobll1,Slc31a2,Rassf3,Fzd6,Stra6
scM12	bM8	3	0.418	Cav1,Cdc42ep1,Unc5b
scM12	bM9	2	0.719	Emcn,St3gal6
scM12	bM10	4	0.058	Sgk1,Pip5k1b,Ocln,Adamts1
scM12	bM11	2	0.696	Ier5l,Dusp2
scM12	bM12	2	0.562	Rassf8,Csrp2
scM12	bM13	5	0.004	Slc38a5,Fn1,Map3k3,Mustn1,Tubb6
scM12	bM14	1	0.789	Proser1
scM12	bM15	5	0.013	Eogt,Rbms1,Zic3,Sox13,Serpinb9
scM12	bM17	3	0.141	Lipe,Ecm1,Abhd5
scM13	bM0	1	0.787	LOC103693430
scM13	bM1	11	0.142	Ercc8,Fabp5,Map1a,LOC108348065,Azin1,Cyc1,Msantd4,Idh3a,Mob4,Ppp2r2a,Pebp1
scM13	bM2	21	0	Fxn,Rnls,Bloc1s2,Pmvk,Mrps25,Dync1i2,RGD1309540,Psip1,Zfp593,Fhl1,Pin1,Mea1,Stk16,Cops9,Ndufb10,Nme1,Esd,Fbxl21,Psmd7,Cfdp1,Asmtl
scM13	bM5	1	0.942	Samd12
scM13	bM8	1	0.717	Ndufa12
scM13	bM9	1	0.738	Smim14
scM13	bM11	2	0.358	Btbd1,Xrcc4
scM13	bM16	2	0.209	Ttbk1,Clip2
scM14	bM0	2	0.735	Kif5a,Prph
scM14	bM1	14	0.465	Afdn,Prkab2,Vps50,Erc1,Slc26a7,Dmxl2,Snap91,Gls,Kif1a,Kcnt2,Rnf112,Krt222,Synj1,Palm3
scM14	bM2	7	0.986	Las1l,Izumo4,Shc2,Slc25a27,Tomm40l,Fcho1,Evi5l
scM14	bM3	11	0.035	Usp13,Pla2g4e,RGD1311739,Dhx57,Plk5,Bcdin3d,Pknox2,Rasgef1c,Rhobtb2,Gmip,Cc2d1a
scM14	bM4	8	0.127	Pclo,Btbd3,St18,Plch2,Abca7,Sphkap,Ppfia4,Ankrd29
scM14	bM5	3	0.853	Gfpt1,Fam126b,Unc80
scM14	bM6	5	0.171	Ak5,Klf16,Arpp21,Farp1,Slc9a5
scM14	bM9	1	0.899	Rgs9
scM14	bM11	4	0.161	Matk,Kifc2,Adsl,Rasal1
scM14	bM14	3	0.152	Shank2,Ambra1,Fry
scM14	bM16	7	0	Sptbn4,Ppfia3,Sptan1,Mtor,Chd5,Cdc42bpb,Chd3
scM14	bM18	1	0.483	Mast2
scM14	bM19	1	0.414	Mcf2l
scM14	bM20	1	0.269	Myh10
scM15	bM0	1	0.844	Cfap20
scM15	bM1	12	0.215	Fam151b,Pla2g12a,Hipk2,Rpusd3,Sapcd2,Sulf2,Lpar4,Fryl,Spata13,Pxdc1,Spry4,Neto1
scM15	bM2	4	0.99	Ccnd1,Bpgm,Swsap1,Sapcd1
scM15	bM3	5	0.43	Glcci1,Tox,Prkg2,Zeb1,Rflna
scM15	bM4	6	0.141	Polg,RGD1305014,Tpcn2,Megf11,Fbn2,Jmjd1c
scM15	bM5	3	0.645	Bche,Txlng,Lrch3
scM15	bM8	5	0.015	Chd7,Erbb3,Sox10,Cnp,Pllp
scM15	bM9	2	0.469	Vezf1,Mxra7
scM15	bM10	1	0.615	Zfp521
scM15	bM11	2	0.447	Acap3,Pstpip2
scM15	bM12	1	0.699	Efs
scM15	bM13	2	0.152	Kif13a,Pcp4
scM15	bM15	1	0.606	Marveld1
scM15	bM16	1	0.648	Cspg4
scM15	bM19	2	0.051	Luzp2,Fip1l1
scM16	bM0	1	0.787	Pth1r
scM16	bM1	7	0.693	Kank4,Lum,Igfbp4,Itgbl1,Etl4,Bace2,Col6a2
scM16	bM2	1	1	Rps10
scM16	bM3	2	0.885	Slc16a11,Isyna1
scM16	bM5	3	0.519	Erap1,Creb3l1,Flrt2
scM16	bM6	4	0.093	Tshz3,Jag1,Rgs16,Klf5
scM16	bM7	4	0.052	Snx7,Reck,Sod3,RT1-N2
scM16	bM8	2	0.351	Ppp1r14a,Snx33
scM16	bM10	3	0.041	Slc16a6,Mmp2,Slc19a1
scM16	bM11	1	0.723	Lrrc17
scM16	bM13	7	0	Rbp4,Vamp5,Thbd,Edn3,Ccl19,Aebp1,Tnnt2
scM16	bM17	4	0.004	Plp2,Sdc1,Fbln5,Vasn
scM16	bM18	1	0.32	Pygm
scM17	bM0	3	0.078	RGD1359158,Ap4s1,LOC100362453
scM17	bM1	10	0.026	Uqcrc2,Xpnpep1,Pdhx,Dld,Lonp1,Ugp2,Mdh1,Vdac2,Cog4,Prep
scM17	bM2	4	0.792	Ppa2,Dmap1,Nudt16l1,Mrps17
scM17	bM3	4	0.216	Coq7,Psmf1,Med6,Lasp1
scM17	bM5	1	0.852	Gk
scM17	bM8	3	0.048	Eif3j,Ptp4a2,Cryab
scM17	bM9	1	0.594	Sdhc
scM17	bM10	1	0.414	Prps2
scM18	bM0	2	0.34	Pusl1,Washc3
scM18	bM1	5	0.78	Snd1,Timm8a1,Wdr1,Gdi2,Etf1
scM18	bM2	8	0.261	Exosc5,Eif1ad,Rpp25l,LOC100360828,Anapc13,Snf8,Ten1,Ntpcr
scM18	bM3	3	0.555	Fggy,Sin3b,Vps37a
scM18	bM4	4	0.21	Dstn,Otud3,LOC500584,Cyb5r4
scM18	bM5	2	0.652	Ube2d3,Klhl42
scM18	bM6	1	0.762	LOC691921
scM18	bM7	2	0.319	Zfand6,Serp1
scM18	bM8	2	0.259	Rap1a,Pinx1
scM18	bM9	2	0.281	Fxr1,Vps4b
scM18	bM11	1	0.641	Impdh2
scM19	bM0	3	0.093	Trappc2,Pnpla3,Camk2g
scM19	bM1	8	0.191	Pank1,Herc3,Pdha1,Pnpla8,Me1,Kctd5,Ttc39c,Cdo1
scM19	bM2	3	0.938	Rabggtb,Smtnl2,Flot2
scM19	bM3	3	0.486	Mok,Gcat,Pdss2
scM19	bM5	1	0.872	Amer2
scM19	bM6	4	0.035	Pdzd3,Rgs7,Fam124a,Rnf34
scM19	bM7	1	0.655	Idi1
scM19	bM9	1	0.62	Klhdc10
scM19	bM11	1	0.604	Bend5
scM19	bM15	1	0.429	Cuedc1
scM19	bM18	1	0.243	Notch4
scM19	bM19	2	0.02	Limch1,Mpv17l
scM20	bM0	2	0.132	Cox7c,Pomp
scM20	bM1	2	0.874	Ldha,LOC100363502
scM20	bM2	9	0.002	Drap1,Sub1,Tomm7,Mrpl35,Pkig,Ndufa7,Cox14,Commd1,Mrpl27
scM20	bM3	1	0.797	Lsm10
scM20	bM11	1	0.418	Nme2
scM20	bM12	1	0.345	Sec61b
scM20	bM22	1	0.075	Tma7
scM21	bM1	4	0.651	Rhobtb3,Lurap1l,Adam19,Ednra
scM21	bM2	2	0.944	Txnrd3,Ctdspl
scM21	bM3	2	0.598	Zbtb34,Stard8
scM21	bM4	2	0.495	Plxdc1,Bcar1
scM21	bM6	2	0.248	Art3,Stc1
scM21	bM7	2	0.185	Plce1,Tbc1d2b
scM21	bM8	2	0.146	Rerg,Mcam
scM21	bM9	1	0.52	Prkaa1
scM21	bM11	2	0.149	Tgfb1i1,Rhbdl3
scM21	bM14	1	0.359	LOC100911734
scM21	bM17	1	0.319	Myl9
scM21	bM18	1	0.191	Prr5
scM22	bM0	1	0.571	Alg3
scM22	bM1	2	0.948	Lipa,Selenot
scM22	bM3	1	0.873	Krtcap2
scM22	bM4	1	0.819	Rnf13
scM22	bM5	2	0.447	Dnajb14,RT1-M3-1
scM22	bM7	5	0.001	Cd82,Cd63,Tor1aip1,Galnt7,Asah1
scM22	bM9	4	0.005	Sppl2a,Tmed10,Tnfrsf12a,Lman2
scM22	bM10	3	0.008	Ctsd,Glmp,Erp44
scM22	bM15	1	0.346	Tmem248
scM22	bM17	2	0.054	Tram1,Ctsl
scM23	bM1	2	0.911	Far1,Strn
scM23	bM3	1	0.832	Igf2bp2
scM23	bM4	2	0.418	Vamp1,Farp2
scM23	bM5	3	0.134	Agps,Huwe1,Naa30
scM23	bM8	6	0	Nkx6-2,Otud7b,Ugt8,Slc44a1,Arhgef19,Spsb1
scM23	bM9	2	0.126	RGD1310951,Prkcq
scM23	bM14	1	0.319	Nav2
scM23	bM16	1	0.337	Wasf3
scM23	bM17	1	0.282	Cdkn1c
scM24	bM1	5	0.188	Synm,Pamr1,Gfap,Pfkfb3,Mt2A
scM24	bM2	1	0.967	Gramd1c
scM24	bM3	2	0.425	Dclk2,Plec
scM24	bM4	2	0.336	Sncg,Nedd4l
scM24	bM6	1	0.51	Adamts9
scM24	bM8	2	0.085	Fbxo2,Entpd5
scM24	bM11	1	0.399	Mt1
scM24	bM17	2	0.03	Atoh8,Zbtb5
scM25	bM1	7	0.046	Npas1,Crh,Kcnmb2,Zeb2,Mafb,Cnr1,Cdhr2
scM25	bM2	1	0.979	Asic4
scM25	bM4	3	0.145	Cited2,Zfp536,Ubash3b
scM25	bM5	1	0.72	Erbb4
scM25	bM8	1	0.432	Gpd1
scM25	bM11	2	0.107	Vip,Arl4d
scM25	bM13	1	0.232	Nrep
scM25	bM16	1	0.322	Cps1
scM25	bM19	1	0.13	Tp53i11
