## Supplementary material for "The transcriptome of playfulness is sex-biased in the juvenile rat medial amygdala: a role for inhibitory neurons": Table S9

### Sheet: scWGCNA_Module_eig_trait_pvallo
	Table showing pvalue and logFC of each scRNA-seq module's (eigen) relationship with trait
	P.Value_F	P.Value_M	P.Value_C	P.Value_HI	P.Value_LO	P.Value_CS	logFC_F	logFC_M	logFC_C	logFC_HI	logFC_LO	logFC_CS
scME0	0.00313966	0.896526	0.0289379	0.0259602	0.545925	0.249922	-0.29431	-0.0129041	-0.153607	0.221477	-0.0599287	0.0807743
scME1	0.0574459	0.00746329	0.580607	8.7624e-05	0.524771	0.0193701	-0.188841	0.26638	0.0387695	0.392102	-0.0631185	0.164492
scME10	0.0103798	0.0102071	0.996687	0.000475985	0.102825	0.183836	-0.255104	0.255687	0.000291364	0.348721	-0.16207	0.0933256
scME11	0.0409853	0.00128396	0.401095	0.00319875	0.020497	0.652327	0.203187	-0.32105	-0.0589317	-0.293731	0.230506	-0.0316128
scME12	0.182486	0.0025106	0.229352	0.000289849	0.470136	0.0390268	-0.132391	0.301179	0.084394	0.361887	-0.0716821	0.145103
scME13	0.866285	0.000781581	0.0235963	0.00484193	0.473003	0.136048	0.0167072	-0.335129	-0.159211	-0.280617	0.0712198	-0.104699
scME14	0.00772888	0.0227283	0.783199	0.00141979	0.08053	0.303436	-0.265203	0.226591	-0.0193056	0.318136	-0.173658	0.0722388
scME15	0.00113103	0.35287	0.0980149	0.0208005	0.0599618	0.75934	-0.324695	0.0922195	-0.116238	0.229952	-0.186963	0.0214946
scME16	0.0340629	0.0441804	0.939345	0.000205647	0.686608	0.0187389	-0.21074	0.200062	-0.00533879	0.370767	-0.0400357	0.165365
scME17	0.000904757	0.724008	0.0353012	0.0526519	0.0808909	0.891355	-0.33103	0.0350383	-0.147996	0.192618	-0.173451	0.00958336
scME18	0.00136688	0.0276016	0.475509	4.60785e-05	0.187865	0.0489826	-0.319239	0.219089	-0.0500752	0.407551	-0.130777	0.138387
scME19	0.00146035	0.130362	0.234152	0.00103303	0.157786	0.183048	0.317315	-0.150257	0.0835294	-0.32728	0.140292	-0.0934939
scME2	0.00591219	0.0403952	0.616254	0.000773544	0.151392	0.169548	-0.27412	0.203786	-0.0351665	0.335417	-0.142489	0.0964644
scME20	0.308584	0.00398129	0.185863	0.00100354	0.546486	0.0563419	0.101078	-0.286869	-0.0928951	-0.328102	0.0598449	-0.134129
scME21	0.0160607	0.0185931	0.969324	9.16131e-05	0.404794	0.0283659	-0.239549	0.234153	-0.00269813	0.391013	-0.0826888	0.154162
scME22	0.712051	0.1389	0.43169	0.00164216	0.189617	0.00163247	-0.0366257	0.146994	0.0551841	0.313879	0.130259	0.222069
scME23	0.0328705	0.0249086	0.938051	0.00402573	0.1343	0.326363	-0.212172	0.223077	0.0054529	0.286517	-0.148732	0.0688925
scME24	0.0027457	0.277306	0.174774	0.0176976	0.0865114	0.639846	-0.298444	0.107856	-0.0952943	0.235983	-0.170317	0.0328327
scME25	0.0033447	0.108046	0.344552	0.0382706	0.0134412	0.775727	-0.292343	0.159653	-0.0663452	0.206009	-0.245987	-0.0199891
scME3	0.0172392	0.0038168	0.71495	0.0015346	0.035311	0.447655	-0.236951	0.288202	0.0256255	0.315867	-0.209287	0.05329
scME4	0.0600856	0.00150761	0.356217	0.000299482	0.152146	0.119353	0.186872	-0.316386	-0.0647567	-0.361032	0.142226	-0.109403
scME5	0.10773	0.000763671	0.210147	0.00665607	0.0234685	0.749332	-0.159796	0.335775	0.0879894	0.270205	-0.225367	0.022419
scME6	0.0655937	0.0128114	0.644702	0.000115987	0.646678	0.0157712	-0.182986	0.247699	0.0323569	0.385199	-0.0454864	0.169856
scME7	0.0137692	0.0142545	0.992919	0.000351088	0.183273	0.10975	0.245123	-0.243877	0.000622667	-0.356848	0.132152	-0.112348
scME8	0.805019	0.546168	0.800844	0.00892217	0.0766448	0.00197009	-0.0244945	0.0598924	0.017699	0.260325	0.175938	0.218131
scME9	0.00250342	0.0260116	0.569309	4.5773e-05	0.246926	0.0373495	-0.301266	0.221401	-0.0399326	0.407708	-0.114959	0.146375
